# Single-cell spatial atlas of tertiary lymphoid structures in ovarian cancer

**DOI:** 10.1101/2023.05.16.540946

**Authors:** Joona Sarkkinen, Ada Junquera, Ella Anttila, Angela Szabo, Fernando Perez, Inga-Maria Launonen, Anna Laury, Julia Casado, Eliisa Kekäläinen, Anniina Färkkilä

## Abstract

**Background:** Recent advances in highly-multiplexed tissue technologies and image analysis tools have enabled a more detailed investigation of the tumor microenvironment (TME) and its spatial features, including tertiary lymphoid structures (TLSs), at single-cell resolution. TLSs play a major part in antitumor immune responses, however, their role in antitumor immunity in ovarian cancer remains largely unexplored.

**Methods:** In this study, we generated a comprehensive single-cell spatial atlas of TLSs in ovarian cancer by extracting spatial topology information from in-situ highly-multiplexed cellular imaging using tissue cyclic immunofluorescence (CyCIF). Our analysis included 44 patients with high-grade serous ovarian cancer (HGSC) from the TOPACIO Phase II clinical trial. We combined spatial and phenotypic features from 302,545 single-cells with histopathology, targeted sequencing-based tumor molecular groups, and Nanostring gene expression data.

**Results:** We find that TLSs are associated with a distinct TME composition and gene expression profile, characterized by elevated levels of the chemokines CCL19, CCL21, and CXCL13 correlating with the number of TLSs in the tumors. Using single-cell feature quantification and spatial mapping, we uncover enriched germinal center (GC) B cell infiltration and selective spatial attraction to follicular helper T and follicular regulatory T cells in the TLSs from chemo-exposed and BRCA1 mutated HGSCs. Importantly, spatial statistics reveal three main groups of cell-to-cell interactions; significantly enriched structural compartments of CD31+ cells, myeloid, and stromal cell types, homotypic cancer cell- and cancer cell to IBA1+ myeloid cell crosstalk, and enriched selective Tfh, Tfr, and Tfc communities with predominant Tfh - GC B cell interactions. Finally, we report spatiotemporal gradients of GC-B cell interactions during TLS maturation, with enriched non-GC B cell attraction towards the GC B cells in early TLSs, and avoidance patterns with selective GC B-cell communities in the TLSs with GCs.

**Conclusions:** Our single-cell multi-omics analyses of TLSs showed evidence of active adaptive immunity with spatial and phenotypic variations among distinct clinical and molecular subtypes of HGSC. Overall, our findings provide new insights into the spatial biology of TLSs and have the potential to improve immunotherapeutic targeting of ovarian cancer.

**What is already known on this topic:** TLSs play a major part in antitumor immune responses, however, their exact role and mechanisms in antitumor immunity are widely unexplored.

**What this study adds:** Our results deepen the understanding of TLS biology including cell-cell interactions and shows how the presence of TLSs is characterized with a distinct TME composition and gene expression profile.

**How this study might affect research, practice or policy:** Overall, our findings provide new insights into the spatial biology of TLSs and have the potential to improve therapeutic options for ovarian cancer.
