## Supplemental Table 1 for "Single-cell spatial atlas of tertiary lymphoid structures in ovarian cancer"

### Sheet: clinical_cycif
Patient ID	Treatment with cytostatics	tBRCA status	BRCA_cat	Response_cat	Clinical benefit	Days from diagnosis to FFPE sample	TLS (N)
s0036	Cytostatics	BRCA1	mut	Non-responder	Yes	94	8
s0050	Treated	BRCA1	mut	Responder	Yes	123	3
s0058	Treated	BRCA1	mut	Non-responder	Yes	399	5
s0078	Untreated	WT	wt	Non-responder	Yes	-3	48
s0101	Cytostatics	WT	wt	Responder	Yes	812	4
s0136	Untreated	WT	wt	Responder	Yes	0	9
s0138	Untreated	WT	wt	Responder	Yes	911	2
s0143	Cytostatics	WT	wt	Non-responder	Yes	1222	6
s0145	Cytostatics	WT	wt	Non-responder	No	99	11
s0156	Cytostatics	BRCA1	mut	Non-responder	No	103	2

### Sheet: CycIF
tCycIF Antibodies
Target	Company	Cat#
53BP1	Millipore	MAB3802
anti-Rabbit	Thermo-Fischer	A-11034
cCasp	Cell Signaling	9661
CD11b	Abcam	ab204271
CD11c	Cell Signaling	45581S
CD15	Biolegend	301910
CD163	Abcam	ab218293
CD1c	Abcam	ab156708
CD20	eBioscience	50-0202-80
CD207	R&D Systems	AB-170112
CD31	Abcam	218582
CD3d	Abcam	ab208514
CD4	R&D Systems	fab8165g
CD45RO	BioLegend	304212
CD57	BioLegend	359612
CD8a	eBioscience	50-0008-80
CK7	Abcam	ab209601
cPARP	Cell Signaling	6987S
Cyclin A	Santa Cruz	SC271682
E-cadherin	Cell Signaling	3199
FOXP3	eBioscience	41-477782
anti-Goat	Thermo-Fischer	A-11055
HLA-A	Abcam	199837
IBA1	Abcam	ab195031
Ki67	Cell Signaling	11882
anti-Mouse	Thermo-Fischer	A-21236
P21	Cell Signaling	5487S
PAX8	Abcam	ab215953
PD-L1	Cell Signaling	15005S
PD1	Abcam	ab201825
pSTAT1	Cell Signaling	8183S
pTBK1	Cell Signaling	14586S
SMA	eBioscience	50-9760-82
STAT4	abcam	ab216702
Vimentin	Cell Signaling	9855
yH2AX	Biolegend	613407

### Sheet: meta1
Patient ID	All TLS (N)	N_cells	N_kept	N_lost	lost_freq	Kept TLS (N)
s0036	8	Removed	Removed	Removed	Removed	0
s0050	3	Removed	Removed	Removed	Removed	0
s0058	5	17151	16558	593	3.45752	4
s0078	48	159079	147883	11196	7.03801	48
s0101	4	Removed	Removed	Removed	Removed	0
s0136	9	2706	2687	19	0.702143	9
s0138	2	32889	32627	262	0.796619	2
s0143	6	21800	21475	325	1.49083	6
s0145	11	62691	61272	1419	2.26348	11
s0156	2	20588	20043	545	2.64717	2
Total	90	316904	302545	14359	4.53103	82

### Sheet: meta2
ImageID	n_found	n_lost	lost_freq
0058_TLS2	3130	139	4.25206
0058_TLS3	4109	136	3.20377
0058_TLS4	3825	120	3.04183
0058_TLS5	5494	198	3.47857
0078_TLS1	6933	82	1.16892
0078_TLS10	8065	1720	17.5779
0078_TLS11	3164	329	9.41884
0078_TLS12	3230	402	11.0683
0078_TLS13	2827	138	4.6543
0078_TLS14	2675	25	0.925926
0078_TLS15	6790	60	0.875912
0078_TLS16	1262	2975	70.2148
0078_TLS17	2335	530	18.4991
0078_TLS18	7959	1335	14.3641
0078_TLS19	4757	46	0.957735
0078_TLS2	2699	115	4.08671
0078_TLS20	3990	98	2.39726
0078_TLS21	825	1	0.121065
0078_TLS22	2893	299	9.36717
0078_TLS23	4149	2	0.0481812
0078_TLS24	2409	10	0.413394
0078_TLS25	1438	18	1.23626
0078_TLS26	3092	26	0.833868
0078_TLS27	1081	43	3.82562
0078_TLS28	3553	21	0.587577
0078_TLS29	700	18	2.50696
0078_TLS3	1695	135	7.37705
0078_TLS30	5135	89	1.70368
0078_TLS31	2551	7	0.273651
0078_TLS32	5609	389	6.4855
0078_TLS33	1431	11	0.762829
0078_TLS34	5207	3	0.0575816
0078_TLS35	1396	15	1.06308
0078_TLS36	1597	5	0.31211
0078_TLS37	2201	42	1.87249
0078_TLS38	3835	141	3.54628
0078_TLS39	3590	136	3.65003
0078_TLS40	4468	550	10.9605
0078_TLS41	2730	272	9.06063
0078_TLS42	2388	6	0.250627
0078_TLS43	4576	93	1.99186
0078_TLS44	5300	118	2.17793
0078_TLS45	1746	2	0.114416
0078_TLS46	1077	0	0
0078_TLS47	1869	2	0.106895
0078_TLS48	1123	11	0.970018
0078_TLS49	726	13	1.75913
0078_TLS50	4929	175	3.42868
0078_TLS51	2683	606	18.4251
0078_TLS52	1073	2	0.186047
0078_TLS53	793	8	0.998752
0078_TLS54	1329	72	5.13919
0136_TLS1	3436	4	0.116279
0136_TLS2	1762	6	0.339367
0136_TLS3	4236	2	0.0471921
0136_TLS4	2260	4	0.176678
0136_TLS5	4761	1	0.0209996
0136_TLS6	1653	128	7.18697
0136_TLS7	2931	28	0.946266
0136_TLS8	3052	45	1.45302
0136_TLS9	8536	44	0.512821
0138_TLS1	1455	15	1.02041
0138_TLS2	1232	4	0.323625
0143_TLS1	11635	183	1.54849
0143_TLS2	795	5	0.625
0143_TLS3	819	44	5.09849
0143_TLS4	5524	72	1.28663
0143_TLS5	1272	1	0.0785546
0143_TLS6	1430	20	1.37931
0145_TLS1	16950	136	0.795973
0145_TLS10	6482	158	2.37952
0145_TLS11	2022	12	0.589971
0145_TLS2	1382	9	0.647017
0145_TLS3	2876	163	5.36361
0145_TLS4	6106	786	11.4045
0145_TLS5	8416	64	0.754717
0145_TLS6	1913	0	0
0145_TLS7	2226	17	0.757914
0145_TLS8	8536	47	0.547594
0145_TLS9	4363	27	0.615034
0156_TLS1	5328	284	5.06058
0156_TLS2	14715	261	1.74279

### Sheet: QC_man_thresholds
Patient ID	Old Threshold	New threshold
0058_TLS1	0.27	0.30
0058_TLS2	0.24	0.27
0078_TLS10	0.20	0.23
0078_TLS16	0.16	0.24
0078_TLS17	0.20	0.23
0078_TLS18	0.20	0.23
0078_TLS22	0.20	0.23
0078_TLS32	0.16	0.19
0078_TLS40	0.18	0.21
0078_TLS41	0.18	0.21
0078_TLS51	0.18	0.21
0078_TLS54	0.18	0.21
0136_TLS6	0.18	0.21
0143_TLS3	0.14	0.17
0145_TLS3	0.22	0.25
0145_TLS4	0.24	0.27

### Sheet: TLS_scale
ImageID	TLS_scale
0078_TLS10	3
0078_TLS16	3
0078_TLS50	3
0136_TLS3	3
0136_TLS5	3
0143_TLS4	3
0145_TLS1	3
0145_TLS5	3
0145_TLS7	3
0058_TLS2	2
0058_TLS3	2
0058_TLS5	2
0078_TLS1	2
0078_TLS14	2
0078_TLS15	2
0078_TLS17	2
0078_TLS18	2
0078_TLS19	2
0078_TLS2	2
0078_TLS20	2
0078_TLS21	2
0078_TLS23	2
0078_TLS25	2
0078_TLS28	2
0078_TLS3	2
0078_TLS30	2
0078_TLS31	2
0078_TLS32	2
0078_TLS34	2
0078_TLS35	2
0078_TLS36	2
0078_TLS38	2
0078_TLS39	2
0078_TLS40	2
0078_TLS42	2
0078_TLS43	2
0078_TLS44	2
0078_TLS45	2
0078_TLS46	2
0078_TLS51	2
0078_TLS52	2
0136_TLS1	2
0136_TLS2	2
0143_TLS1	2
0143_TLS5	2
0143_TLS6	2
0145_TLS10	2
0145_TLS11	2
0145_TLS4	2
0145_TLS6	2
0145_TLS8	2
0145_TLS9	2
0156_TLS1	2
0156_TLS2	2
0058_TLS4	1
0078_TLS11	1
0078_TLS12	1
0078_TLS13	1
0078_TLS22	1
0078_TLS24	1
0078_TLS26	1
0078_TLS27	1
0078_TLS29	1
0078_TLS33	1
0078_TLS37	1
0078_TLS41	1
0078_TLS47	1
0078_TLS48	1
0078_TLS49	1
0078_TLS53	1
0078_TLS54	1
0136_TLS4	1
0136_TLS6	1
0136_TLS7	1
0136_TLS8	1
0136_TLS9	1
0138_TLS1	1
0138_TLS2	1
0143_TLS2	1
0143_TLS3	1
0145_TLS2	1
0145_TLS3	1

### Sheet: clinical_nanostring
Sample	BRCA_cat	Response_cat	Clin_benefit	TLS_status_HE
s0004	wt	Non-responder	No	Yes
s0009	wt	Non-responder	Yes	Yes
s0011	mut	Non-responder	Yes	No
s0016	mut	Responder	Yes	No
s0017	wt	Non-responder	Yes	No
s0020	wt	Responder	Yes	No
s0028	wt	Non-responder	Yes	No
s0032	wt	Non-responder	Yes	Yes
s0034	wt	Responder	Yes	No
s0036	mut	Non-responder	Yes	Yes
s0043	wt	Non-responder	Yes	No
s0045	wt	Non-responder	Yes	Yes
s0046	wt	Non-responder	No	Yes
s0050	mut	Responder	Yes	No
s0056	wt	Non-responder	Yes	No
s0058	mut	Non-responder	Yes	Yes
s0060	mut	Non-responder	No	Yes
s0074	wt	Non-responder	No	No
s0076	wt	Non-responder	No	Yes
s0077	wt	Non-responder	No	No
s0078	wt	Non-responder	Yes	Yes
s0082	wt	Non-responder	No	Yes
s0084	wt	Non-responder	Yes	Yes
s0085	wt	Responder	Yes	Yes
s0088	wt	Non-responder	No	Yes
s0098	mut	Non-responder	No	Yes
s0099	wt	Non-responder	Yes	No
s0101	wt	Responder	Yes	Yes
s0102	wt	Non-responder	No	Yes
s0103	wt	Non-responder	Yes	Yes
s0107	wt	Non-responder	No	Yes
s0123	wt	Non-responder	No	No
s0132	wt	Responder	Yes	No
s0134	wt	Non-responder	No	No
s0136	wt	Responder	Yes	Yes
s0139	wt	Non-responder	Yes	No
s0140	wt	Non-responder	No	No
s0142	wt	Responder	Yes	Yes
s0143	wt	Non-responder	Yes	Yes
s0145	wt	Non-responder	No	Yes
s0146	wt	Non-responder	No	Yes
s0156	mut	Non-responder	No	No
