## Supplemental Table 2 for "Single-cell spatial atlas of tertiary lymphoid structures in ovarian cancer"

### Sheet: manual_thresholds
markers	s0058	s0078	s0136	s0138	s0143	s0145	s0156
CD20	9.9	8.4	7.7	7.8	8.6	8.6	8.5
Ki67	9	8.8	9	8.6	9.1	8.8	8.6
CD3d	7.5	6.9	7	7.3	7.5	7.2	7
CD4	8.3	7.9	8	8.2	8.5	8	8.1
CD8a	8.9	8.6	8.5	8.8	8.9	8.6	8.6
FOXP3	7.2	6.9	7.1	7.1	7.4	7.3	7.4
PD1	7.3	7.1	7	7.1	8.3	7.8	7.5
Ecadherin	7.4	7	7.1	7.4	7.5	7.4	7.3
CK7	8	6.6	7.2	6.6	9.4	8.5	7.1
PAX8	8.2	7.5	7.7	8	8.1	7.8	8
CD31	9.1	9	8.6	9.1	9.1	9.1	9
CD15	8.8	8.7	8.8	8.7	8.9	8.8	8.9
IBA1	8.8	8.7	8.6	8.8	9.2	9	8.8
CD163	8.7	8	8.2	7.8	8.1	8.4	8.1
CD11c	8.9	8.6	8.6	8.8	9	8.8	8.9

### Sheet: phenotype_main
		CD11c	CD163	CD20	CD4	CD3d	CD8a	CD15	FOXP3	IBA1	PAX8	CD11b	CD31	Vimentin	CK7
all	T cells					pos
all	B cells			pos		neg
all	Myeloid cells	anypos	anypos			neg				anypos		anypos
all	Endothelium												pos
all	Stroma			allneg	allneg	allneg	allneg			allneg	allneg		allneg	pos
all	granulocytes							pos
all	Cancer										anypos				anypos
T cells	CD4 T cells				pos
T cells	CD8 T cells						pos
T cells	B cells			pos	allneg		allneg
CD4 T cells	Treg								pos
CD8 T cells	Treg				allpos				allpos

### Sheet: phenotype_fine
		CD11c	CD163	CD20	CD4	CD3d	CD8a	CD15	FOXP3	PD1	IBA1	P21	PAX8	Ki67	CD31	Vimentin	CK7
all	T cells					pos
all	B cells			pos		neg
all	Myeloid cells	anypos	anypos			neg					anypos
all	Endothelium														pos
all	Stroma			allneg	allneg	allneg	allneg				allneg		allneg		allneg	pos
all	granulocytes							pos
all	Cancer												anypos				anypos
Cancer	Ki67+ cancer													pos
Endothelium	CD31+ CD4 T cells				allpos	allpos
Endothelium	CD31+ CD8 T cells					allpos	allpos
Endothelium	CD31+ B cells			pos
T cells	CD4 T cells				pos
T cells	CD8 T cells						pos
T cells	B cells			pos	allneg		allneg
CD4 T cells	Treg								pos
CD4 T cells	Tfh									pos
CD4 T cells	Tfr								allpos	allpos
CD8 T cells	Tfr				allpos				allpos	allpos
CD8 T cells	Treg				allpos				allpos
CD8 T cells	Tfc									pos
B cells	Ki67+ B cells													pos
Stroma	Ki67+ stroma													pos
Stroma	P21+ stroma											pos
Myeloid cells	CD11c+ APC	pos
Myeloid cells	IBA1+CD163+CD11+	allpos	allpos								allpos
Myeloid cells	IBA1+CD163+		allpos								allpos
Myeloid cells	IBA1+										pos
Myeloid cells	CD163+		pos

### Sheet: main_counts
Main phenotype	n	Freq
CD4 T cells	83547	27.61 %
B cells	78172	25.84 %
Myeloid cells	43203	14.28 %
CD8 T cells	29835	9.86 %
Stroma	26371	8.72 %
Cancer	14253	4.71 %
Treg	14003	4.63 %
Endothelium	9908	3.27 %
Unknown	2775	0.92 %
T cells	334	0.11 %
granulocytes	144	0.05 %

### Sheet: fine_counts
Fine phenotype	n	Freq
B cells	77387	25.58 %
CD4 T cells	71222	23.54 %
CD8 T cells	25380	8.39 %
Stroma	22025	7.28 %
Tfh	13022	4.30 %
Cancer	12342	4.08 %
Treg	11281	3.73 %
IBA1+	10228	3.38 %
CD11c+ APC	10065	3.33 %
Endothelium	8514	2.81 %
P21+ stroma	6093	2.01 %
Tfc	4864	1.61 %
Ki67+ B cells	4742	1.57 %
Unknown	4419	1.46 %
IBA1+CD163+CD11+	4048	1.34 %
IBA1+CD163+	3637	1.20 %
Ki67+ cancer	3346	1.11 %
Myeloid cells	2985	0.99 %
Tfr	2744	0.91 %
CD31+ CD4 T cells	1180	0.39 %
CD31+ B cells	862	0.28 %
Ki67+ stroma	660	0.22 %
CD163+	553	0.18 %
T cells	394	0.13 %
CD31+ CD8 T cells	387	0.13 %
granulocytes	165	0.05 %
